# Integration of mathematical modeling and economics approaches to evaluate strategies for control of *Salmonella* Dublin in a heifer-raising operation

**DOI:** 10.1101/2025.01.08.630693

**Authors:** Sebastian Llanos-Soto, Martin Wiedmann, Aaron Adalja, Christopher Henry, Paolo Moroni, Elisha Frye, Francisco A. Leal Yepes, Renata Ivanek

## Abstract

*Salmonella* Dublin infections in heifer-raising operations (HROs) cause animal health and economic losses for these operations and represent a pathogen source for dairy farms obtaining replacement heifers from HROs. To improve control of *S*. Dublin, we (i) developed a mathematical model of *S.* Dublin transmission on a HRO, (ii) evaluated the vaccine effectiveness and cleaning improvements for controlling the infection, and (iii) evaluated the influence of infection and control strategies on the HRO’s operating income. We developed a modified Susceptible-Infected-Recovered-Susceptible model of *S.* Dublin spread in a batch-stocking HRO post-introduction of an index case, with stochasticity introduced through Monte Carlo simulations. Epidemiological outcomes (*S.* Dublin-induced deaths and abortions during raising and *S.* Dublin carriers and asymptomatic infections among raised replacement heifers) and operating income per 100-head raised on a HRO over a 2-year simulation were compared between control scenarios. We validated our model against *S.* Dublin infection data in cattle. Partial rank correlation coefficient and classification trees were used to determine parameter influence on model outcomes. Our model predicts a median of 37 carriers and 92 asymptomatic infections among raised replacement heifers out of 2,330 heifers that departed the operation by the end of the 2-year simulation period, highlighting the critical role of HROs in spreading *S*. Dublin. Increasing barn floor cleaning frequency (to a maximum of 12x per day) meaningfully reduced the *S.* Dublin epidemiological outcomes and improved the HRO’s operating income. Depending on the cost of cleaning, the median operating income increased between 1.2% to 10.6% in the first year when cleaning 12x per day compared to baseline (cleaning 1x per week). In most cost scenarios, predictions do not support the use of vaccination, even when paired with stringent cleaning measures. The developed model is expected to aid efforts to control *S.* Dublin in HROs.
