## Appendix S2 for "Integration of mathematical modeling and economics approaches to evaluate strategies for control of *Salmonella* Dublin in a heifer-raising operation"

### Sheet: Cleaning efficacy estimation
Integration of mathematical modeling and economics approaches to evaluate strategies for control of Salmonella Dublin in a heifer-raising operation
Sebastian Llanos-Soto1*, Martin Wiedmann2, Aaron Adalja3, Christopher Henry1, Paolo Moroni1,4, Elisha Frye1, Renata Ivanek1
1) Department of Population Medicine and Diagnostic Sciences, Cornell University; 2) Department of Food Science, Cornell University; 3) School of Hotel Administration, Cornell University; 4) Animal Health Diagnostic Center, Cornell University
S2 Appendix. Tool sheet used to determine cleaning efficacy per day at different scrapping frequencies in a heifer-raising operation. Information about cleaning efficacy was obtained through expert elicitation.
In cases where cleaning was done in a per week basis, the estimated rate of S. Dublin removal by cleaning (day-1) obtained when cleaning once per day (parameter µ in the model) was multiplied by the frequency of cleaning per week. For example, if cleaning was done three times per week then
the value for µ obtained for cleaning once per week was multiplied by 3/7 (clean three times per week). This was necessary for most scenarios in which a skid steer was employed for cleaning (cleaning 1x, 3x, and 5x per week).
Default values in the sheet represent a heifer-raising operation with 1,000 cattle (baseline for the model).
	Numbers in orange font can be changed
	Weaned calves					Growing heifers				Pregnant heifers
Herd size	Raising stage 1	Raising stage 2	Raising stage 3	Raising stage 4	Raising stage 5	Raising stage 6	Raising stage 7	Raising stage 8	Raising stage 9	Raising stage 10	Raising stage 11	Raising stage 12
1000	83.3333	83.3333	83.3333	83.3333	83.3333	83.3333	83.3333	83.3333	83.3333	83.3333	83.3333	83.3333
	7.4	9.2	11	12.7	14.5	16.3	18.1	19.9	21.7	23.5	25.2	27
	25.6944	31.9444	38.1944	44.0972	50.3472	56.5972	62.8472	69.0972	75.3472	81.5972	87.5	93.75
N	0.95
Kg feces/day
Total kg of feces produced in the barn/hour		Table to indicate the frequency of cleaning per day.
Cleaning efficacy in terms of % of feces removed at each cleaning instance from the environment		Cleaning frequency (per day)
	Hour	1	2	3	4	6	8	12
	1	0	0	0	0	0	0	0
	2	0	0	0	0	0	0	1
	3	0	0	0	0	0	1	0
	4	0	0	0	0	1	0	1
	5	0	0	0	0	0	0	0
	6	0	0	0	1	0	1	1
	7	0	0	0	0	0	0	0
	8	0	0	1	0	1	0	1
	9	0	0	0	0	0	1	0
	10	0	0	0	0	0	0	1
	11	0	0	0	0	0	0	0
	12	0	1	0	1	1	1	1
	13	0	0	0	0	0	0	0
	14	0	0	0	0	0	0	1
	15	0	0	0	0	0	1	0
	16	0	0	1	0	1	0	1
	17	0	0	0	0	0	0	0
	18	0	0	0	1	0	1	1
	19	0	0	0	0	0	0	0
	20	0	0	0	0	1	0	1
	21	0	0	0	0	0	1	0
	22	0	0	0	0	0	0	1
	23	0	0	0	0	0	0	0
	24	1	1	1	1	1	1	1
		Cleaning frequency (per day)
Items	Symbols and formulas	1	2	3	4	6	8	12
Amount of feces before cleaning (kg)	A	17208.3	8604.17	5736.11	4302.08	2868.06	2151.04	1434.03
Amount of feces after cleaning (kg)		860.417	430.208	286.806	215.104	143.403	107.552	71.7014
Amount of feces accumulated in the barn (limit) (kg)	B	905.702	452.851	301.901	226.425	150.95	113.213	75.4751
Average amount of feces per day (kg)	C = (A+B)/2	9057.02	4528.51	3019.01	2264.25	1509.5	1132.13	754.751
Percent reduction in feces compared to no cleaning (%)	D = 1-C/A	0.473684	0.736842	0.824561	0.868421	0.912281	0.934211	0.95614
